# A genome-scale drug discovery pipeline uncovers new therapeutic targets and a unique p97 allosteric binding site in *Schistosoma mansoni*

**DOI:** 10.1101/2025.03.14.643303

**Authors:** Dylon R Stephens, Ho Yee Joyce Fung, Yan Han, Jue Liang, Zhe Chen, Joseph Ready, James J Collins

## Abstract

Schistosomes are parasitic flatworms that infect more than 200 million people globally. However, there is a shortage of molecular tools that enable the discovery of potential drug targets within schistosomes. Thus, praziquantel has remained the frontline treatment for schistosomiasis despite known liabilities. Here, we have conducted a genome-wide study in *S. mansoni* using the human druggable genome as a bioinformatic template to identify essential genes within schistosomes bearing similarity to catalogued drug targets. Then, we assessed these candidate targets *in silico* using a set of unbiased criteria to determine which possess ideal characteristics for a ready-made drug discovery campaign. Following this prioritization, we pursued a parasite p97 ortholog as a bona-fide drug target for the development of therapeutics to treat schistosomiasis. From this effort, we identified a covalent inhibitor series that kills schistosomes through an on-target killing mechanism by disrupting the ubiquitin proteasome system. Fascinatingly, these inhibitors induce a conformational change in the conserved D2 domain P-loop of schistosome p97 upon modification of Cys519. This conformational change reveals an allosteric binding site adjacent to the D2 domain active site reminiscent of the ‘DFG’ flip in protein kinases. This allosteric binding site can potentially be utilized to generate new classes of species-selective p97 inhibitors. Furthermore, these studies provide a resource for the development of alternative therapeutics for schistosomiasis and a workflow to identify potential drug targets in similar systems with few available molecular tools.

**Significance Statement:** Schistosomes cause widespread infections in humans, leading to severe chronic illnesses in endemic regions. There is no vaccine for schistosomiasis, and there has been limited success using the current standard-of-care treatment, praziquantel. Therefore, it is essential to identify drug targets within these parasites. Here, we identify potential drug targets in schistosomes bearing similarity to established human therapeutic targets, evaluate their essentiality for parasite survival, then prioritize them using an unbiased set of criteria to uncover high-value targets for the treatment of schistosomiasis. We investigated one candidate as a proof-of concept, a p97 ortholog, to discover newly characterized inhibitors of the parasite enzyme. This study demonstrates that this workflow can lead to the identification of small molecules that kill schistosomes.
