## Supplemental Table 2 for "A genome-scale drug discovery pipeline uncovers new therapeutic targets and a unique p97 allosteric binding site in *Schistosoma mansoni*"

### Sheet: Sman Druggable Genome RNAi Hits
Supplemental Table 2. RNAi screen hits divided into categories
Gene	Schisto Hit	Human Origin	Human Protein	% ID	E-value	Function
Smp_022470	Smp_022470	ENSG00000012061	ERCC1	58.14	7.11e-14	Endonuclease, DNA repair
Smp_017070	Smp_017070	ENSG00000071539	TRIP13/PSMC6	32.143	5.36e-07	Proteasome-activating ATPase
Smp_330620	Smp_330620	ENSG00000171130	ATP6V0E2	44.776	1.36e-09	V-type proton ATPase
Smp_025010	Smp_025010	ENSG00000204435/ENSG00000228875	CSNK2B	81.176	1.23e-44	Casein Kinase
Smp_082810	Smp_082810	ENSG00000168421	RHOH	44.92	3.1e-54	Small GTPase
Smp_210430	Smp_210430	ENSG00000141542	RAB40B	52.632	9.71e-09	Putative rab15
Smp_337130	Smp_337130	ENSG00000123595/ENSG00000137502/RAB9A_Human	RAB9A	53.846	1.92e-14	GTPase
Smp_004810	Smp_004810	ENSG00000186298/PP1A_HUMAN/ENSG00000172531	PPP1CC	90.714	9.51e-90	Serine/Threonine Protein Phosphatase
Smp_145350	Smp_145350	ENSG00000186591	UBE2H	71.111	1.76e-42	Transferase, ubiquitin conjugation
Smp_104670	Smp_104670	ENSG00000123892	RAB38	37.719	7.86e-15	Rab15
Smp_317130	Smp_317130	ENSG00000171130	ATP6V0E2	50	1.93e-08	V-type Proton ATPase
Smp_046930	Smp_046930	ENSG00000147162	OGT	31.818	3.29e-06	o-glycosylation
Smp_040570	Smp_040570	ENSG00000111540	RAB5B	79.412	3.46e-12	rab5
Smp_083400	Smp_083400	ENSG00000177889	UBE2N	71.134	1.6e-48	Ubiquitin conjugating enzyme; ATP binding
Smp_346380	Smp_346380	ENSG00000144199	FAHD2B	39.437	2.29e-08	fumaryl acetoacetase
Smp_311630	Smp_311630	ENSG00000181867	FTMT	47.059	1.6e-48	Iron transport
Smp_267000	Smp_267000	ENSG00000071553	ATP6AP1	31.944	4.09e-08	V-type ATPase proton transport
Smp_315750	Smp_315751	ENSG00000186591/UBE2T_HUMAN	UBE2H	38.75	3.59e-14	transferase activity; ATP binding
Smp_034410	Smp_034410	ENSG00000174080	CTSF	35.211	5.14e-07	cathepsin; peptidase
Smp_085520	Smp_085520	ENSG00000131100	ATP6V1E1	57.396	3.06e-59	proton transport; ATPase
Smp_334080	Smp_334080	ENSG00000167658	EEF2	68.166	0	transcription factor; GTPase; GTP binding
Smp_038340	Smp_038340	ENSG00000153786	ZDHHC7	41.379	4.24e-11	Palmitoyltransferase
Smp_031730	Smp_031730	ENSG00000140612	SEC11A	43.258	4.16e-46	Signal peptidase complex catalytic subunit SEC11
Smp_002280	Smp_002280	ENSG00000186638	KIF24	54	1.46e-08	Kinesin-like protein
Smp_016630	Smp_016630	ENSG00000134183	GNAT2	47.863	5.75e-31	Putative trimeric G-protein alpha o subunit
Smp_055670	Smp_055670	ENSG00000168118	RAB4A	50.42	5.94e-30	Putative rab-2,4,14
Smp_054310	Smp_054310	ENSG00000012174	MBTPS2	36.474	1.77e-61	S2P peptidase
Smp_053020	Smp_053020	ENSG00000136247	ZDHHC4	38.298	6.42e-37	Palmitoyltransferase
Smp_019190	Smp_019190	ENSG00000164609	SLU7	57.534	8.27e-21	Step II splicing factor slu7
Smp_039820	Smp_039820	ENSG00000168397	ATG4B	45.455	1.42e-06	Cysteine protease
Smp_000040	Smp_000040	ENSG00000137171	KLC4	37.838	2.14e-06	Kinesin light chain, putative
Smp_027370	Smp_027370	ENSG00000130725	UBE2M	38.554	2.85e-18	Putative nedd8-conjugating enzyme nce2
Smp_024390	Smp_024390	ENSG00000118363	SPCS2	39.011	6.99e-42	Putative microsomal signal peptidase 25 kD subunit
Smp_045430	Smp_045430	ENSG00000172339	ALG14	44.068	3.19e-40	Glycosyltransferase-related
Smp_048260	Smp_048260	ENSG00000173418	NAA20	58.73	4.5e-47	Putative n-acetyltransferase
Smp_074400	Smp_074400	ENSG00000124422	USP22	40.952	7.32e-23	Ubiquitin carboxyl-terminal hydrolase
Smp_061590	Smp_061590	ENSG00000124201	ZNFX1	37.755	7.94e-07	Nonsense-mediated mRNA decay protein 1 (Rent1),putative
Smp_059540	Smp_059540	ENSG00000182934	SRPRA	23.529	4.24e-17	Signal recognition particle 54 kDa protein
Smp_085150	Smp_085150	ENSG00000169299	PGM2	47.794	1.69e-34	Putative phosphoglucomutase
Smp_068920	Smp_068920	ENSG00000165832	TRUB1	26.154	1.01e-13	PUA domain-containing protein
Smp_064040	Smp_064040	ENSG00000125834	STK35/CLK1	28.125	2.28e-22	Cell polarity protein; Kinase
Smp_094190	Smp_094190	ENSG00000187550	SBK2	29.808	1.3e-20	Serine/threonine kinase
Smp_123180	Smp_123180	ENSG00000282956	MAGI1	33.784	1.7e-06	Nedd-4-like E3 ubiquitin-protein ligase
Smp_062520	Smp_062520	ENSG00000172766	NAA16	48.544	7.7e-173	N-terminal acetlytransferase-related
Smp_094760	Smp_094760	ENSG00000136098	NEK3	43.59	1.49e-06	Serine/threonine kinase
Smp_042790	Smp_042790	ENSG00000000419	DPM1	54.867	2.19e-33	Dolichol-phosphate mannosyltransferase subunit 1
Smp_087270	Smp_087270	ENSG00000089876	DHX32	39.063	2.68e-16	Putative atp-dependent RNA helicase
Smp_160760	Smp_160760	ENSG00000065243	PKN2	24.353	1.17e-20	Serine/threonine kinase
Smp_175340	Smp_175340	ADA17_HUMAN	ADAM17/TACE	34.211	4.89e-06	ADAM17 peptidase (M12 family)
Smp_151670	Smp_151670	ENSG00000169032	MAP2K1/MEK1	38.418	4.82e-36	Protein kinase
Smp_130410	Smp_130410	ENSG00000144635	DYNC1LI1	52.326	1.11e-23	Dynein light intermediate chain
Smp_152000	Smp_152000	ENSG00000138592	USP8	33.962	9.63e-06	Ubiquitin carboxyl-terminal hydrolase
Smp_151420	Smp_151420	ENSG00000129219	PLD2	37.056	5.52e-30	Phospholipase
Smp_333810	Smp_333810	ENSG00000142657	PGD	61.372	8.58e-125	6-phosphogluconate dehydrogenase, decarboxylating
Smp_246140	Smp_246140	ENSG00000047249	ATP6V1H	45.349	1.15e-21	V-type proton ATPase subunit H
Smp_330190	Smp_330190	ENSG00000173156	RHOD	64.286	4.17e-06	Rho GTPase; Rho1 GTPase
Smp_305800	Smp_305800	ENSG00000275903	PSMB3	26.804	1.07e-06	Proteasome subunit beta
Smp_342610	Smp_342610	ENSG00000060069	CTDP1/FCP1	24.483	1.09e-09	protein serine/threonine kinase
Smp_244940	Smp_244940	ENSG00000097046	CDC7	23.373	8.04e-12	hippo signaling; mitotic cell cycle; protein serine/threonine kinase
Smp_246800	Smp_246800	ENSG00000123992	DNPEP	49.315	4.65e-21	aminopeptidase activity; proteolysis; zinc ion binding; metal ion binding
Smp_345520	Smp_345520	ENSG00000072756	TRNT1	67.5	6.01e-14	Poly A polymerase; RNA processing
Smp_210170	Smp_210170	ENSG00000122484	RPAP2	36.364	5.04e-10	RTR1-type domain-containing protein
Smp_340360	Smp_340360	ENSG00000155508	CNOT8	40.816	3.59e-23	Ribonuclease H superfamily

### Sheet: GTPase
Gene	Schisto Hit	Human Origin	Human Protein	% ID	E-value	Function
Smp_082810	Smp_082810	ENSG00000168421	RHOH	44.92	3.1e-54	Small GTPase
Smp_210430	Smp_210430	ENSG00000141542	RAB40B	52.632	9.71e-09	Putative rab15
Smp_337130	Smp_337130	ENSG00000123595/ENSG00000137502/RAB9A_Human	RAB9A	53.846	1.92e-14	GTPase
Smp_104670	Smp_104670	ENSG00000123892	RAB38	37.719	7.86e-15	Rab15
Smp_040570	Smp_040570	ENSG00000111540	RAB5B	79.412	3.46e-12	rab5
Smp_334080	Smp_334080	ENSG00000167658	EEF2	68.166	0	transcription factor; GTPase; GTP binding
Smp_055670	Smp_055670	ENSG00000168118	RAB4A	50.42	5.94e-30	Putative rab-2,4,14
Smp_330190	Smp_330190	ENSG00000173156	RHOD	64.286	4.17e-06	Rho GTPase; Rho1 GTPase

### Sheet: Ubiquitin - Proteasome
Gene	Schisto Hit	Human Origin	Human Protein	% ID	E-value	Function
Smp_017070	Smp_017070	ENSG00000071539	TRIP13/PSMC6	32.143	5.36e-07	Proteasome-activating ATPase
Smp_145350	Smp_145350	ENSG00000186591	UBE2H	71.111	1.76e-42	Transferase, ubiquitin conjugation
Smp_083400	Smp_083400	ENSG00000177889	UBE2N	71.134	1.6e-48	Ubiquitin conjugating enzyme; ATP binding
Smp_315750	Smp_315751	ENSG00000186591/UBE2T_HUMAN	UBE2H	38.75	3.59e-14	transferase activity; ATP binding
Smp_027370	Smp_027370	ENSG00000130725	UBE2M	38.554	2.85e-18	Putative nedd8-conjugating enzyme nce2
Smp_074400	Smp_074400	ENSG00000124422	USP22	40.952	7.32e-23	Ubiquitin carboxyl-terminal hydrolase
Smp_123180	Smp_123180	ENSG00000282956	MAGI1	33.784	1.7e-06	Nedd-4-like E3 ubiquitin-protein ligase
Smp_152000	Smp_152000	ENSG00000138592	USP8	33.962	9.63e-06	Ubiquitin carboxyl-terminal hydrolase
Smp_305800	Smp_305800	ENSG00000275903	PSMB3	26.804	1.07e-06	Proteasome subunit beta

### Sheet: Transferase
Gene	Schisto Hit	Human Origin	Human Protein	% ID	E-value	Function
Smp_046930	Smp_046930	ENSG00000147162	OGT	31.818	3.29e-06	o-glycosylation
Smp_038340	Smp_038340	ENSG00000153786	ZDHHC7	41.379	4.24e-11	Palmitoyltransferase
Smp_053020	Smp_053020	ENSG00000136247	ZDHHC4	38.298	6.42e-37	Palmitoyltransferase
Smp_045430	Smp_045430	ENSG00000172339	ALG14	44.068	3.19e-40	Glycosyltransferase-related
Smp_048260	Smp_048260	ENSG00000173418	NAA20	58.73	4.5e-47	Putative n-acetyltransferase
Smp_062520	Smp_062520	ENSG00000172766	NAA16	48.544	7.7e-173	N-terminal acetlytransferase-related
Smp_042790	Smp_042790	ENSG00000000419	DPM1	54.867	2.19e-33	Dolichol-phosphate mannosyltransferase subunit 1

### Sheet: Kinases and Phosphatases
Gene	Schisto Hit	Human Origin	Human Protein	% ID	E-value	Function
Smp_025010	Smp_025010	ENSG00000204435/ENSG00000228875	CSNK2B	81.176	1.23e-44	Casein Kinase
Smp_004810	Smp_004810	ENSG00000186298/PP1A_HUMAN/ENSG00000172531	PPP1CC	90.714	9.51e-90	Serine/Threonine Protein Phosphatase
Smp_064040	Smp_064040	ENSG00000125834	STK35/CLK1	28.125	2.28e-22	Cell polarity protein; Kinase
Smp_094190	Smp_094190	ENSG00000187550	SBK2	29.808	1.3e-20	Serine/threonine kinase
Smp_094760	Smp_094760	ENSG00000136098	NEK3	43.59	1.49e-06	Serine/threonine kinase
Smp_160760	Smp_160760	ENSG00000065243	PKN2	24.353	1.17e-20	Serine/threonine kinase
Smp_151670	Smp_151670	ENSG00000169032	MAP2K1/MEK1	38.418	4.82e-36	Protein kinase
Smp_342610	Smp_342610	ENSG00000060069	CTDP1/FCP1	24.483	1.09e-09	protein serine/threonine kinase
Smp_244940	Smp_244940	ENSG00000097046	CDC7	23.373	8.04e-12	hippo signaling; mitotic cell cycle; protein serine/threonine kinase

### Sheet: DNA and RNA Regulation
Gene	Schisto Hit	Human Origin	Human Protein	% ID	E-value	Function
Smp_022470	Smp_022470	ENSG00000012061	ERCC1	58.14	7.11e-14	Endonuclease, DNA repair
Smp_019190	Smp_019190	ENSG00000164609	SLU7	57.534	8.27e-21	Step II splicing factor slu7
Smp_061590	Smp_061590	ENSG00000124201	ZNFX1	37.755	7.94e-07	Nonsense-mediated mRNA decay protein 1 (Rent1),putative
Smp_068920	Smp_068920	ENSG00000165832	TRUB1	26.154	1.01e-13	PUA domain-containing protein
Smp_087270	Smp_087270	ENSG00000089876	DHX32	39.063	2.68e-16	Putative atp-dependent RNA helicase
Smp_345520	Smp_345520	ENSG00000072756	TRNT1	67.5	6.01e-14	Poly A polymerase; RNA processing
Smp_210170	Smp_210170	ENSG00000122484	RPAP2	36.364	5.04e-10	RTR1-type domain-containing protein
Smp_340360	Smp_340360	ENSG00000155508	CNOT8	40.816	3.59e-23	Ribonuclease H superfamily

### Sheet: Proteases and Peptidases
Gene	Schisto Hit	Human Origin	Human Protein	% ID	E-value	Function
Smp_034410	Smp_034410	ENSG00000174080	CTSF	35.211	5.14e-07	cathepsin; peptidase
Smp_031730	Smp_031730	ENSG00000140612	SEC11A	43.258	4.16e-46	Signal peptidase complex catalytic subunit SEC11
Smp_054310	Smp_054310	ENSG00000012174	MBTPS2	36.474	1.77e-61	S2P peptidase
Smp_039820	Smp_039820	ENSG00000168397	ATG4B	45.455	1.42e-06	Cysteine protease
Smp_024390	Smp_024390	ENSG00000118363	SPCS2	39.011	6.99e-42	Putative microsomal signal peptidase 25 kD subunit
Smp_175340	Smp_175340	ADA17_HUMAN	ADAM17/TACE	34.211	4.89e-06	ADAM17 peptidase (M12 family)
Smp_246800	Smp_246800	ENSG00000123992	DNPEP	49.315	4.65e-21	aminopeptidase activity; proteolysis; zinc ion binding; metal ion binding

### Sheet: ATPases
Gene	Schisto Hit	Human Origin	Human Protein	% ID	E-value	Function
Smp_330620	Smp_330620	ENSG00000171130	ATP6V0E2	44.776	1.36e-09	V-type proton ATPase
Smp_317130	Smp_317130	ENSG00000171130	ATP6V0E2	50	1.93e-08	V-type Proton ATPase
Smp_267000	Smp_267000	ENSG00000071553	ATP6AP1	31.944	4.09e-08	V-type ATPase proton transport
Smp_085520	Smp_085520	ENSG00000131100	ATP6V1E1	57.396	3.06e-59	proton transport; ATPase
Smp_246140	Smp_246140	ENSG00000047249	ATP6V1H	45.349	1.15e-21	V-type proton ATPase subunit H

### Sheet: Motor Protein
Gene	Schisto Hit	Human Origin	Human Protein	% ID	E-value	Function
Smp_002280	Smp_002280	ENSG00000186638	KIF24	54	1.46e-08	Kinesin-like protein
Smp_000040	Smp_000040	ENSG00000137171	KLC4	37.838	2.14e-06	Kinesin light chain, putative
Smp_130410	Smp_130410	ENSG00000144635	DYNC1LI1	52.326	1.11e-23	Dynein light intermediate chain

### Sheet: Other
Gene	Schisto Hit	Human Origin	Human Protein	% ID	E-value	Function
Smp_346380	Smp_346380	ENSG00000144199	FAHD2B	39.437	2.29e-08	fumaryl acetoacetase
Smp_311630	Smp_311630	ENSG00000181867	FTMT	47.059	1.6e-48	Iron transport
Smp_016630	Smp_016630	ENSG00000134183	GNAT2	47.863	5.75e-31	Putative trimeric G-protein alpha o subunit
Smp_059540	Smp_059540	ENSG00000182934	SRPRA	23.529	4.24e-17	Signal recognition particle 54 kDa protein
Smp_085150	Smp_085150	ENSG00000169299	PGM2	47.794	1.69e-34	Putative phosphoglucomutase
Smp_151420	Smp_151420	ENSG00000129219	PLD2	37.056	5.52e-30	Phospholipase
Smp_333810	Smp_333810	ENSG00000142657	PGD	61.372	8.58e-125	6-phosphogluconate dehydrogenase, decarboxylating
