## Supplemental Table 4 for "A genome-scale drug discovery pipeline uncovers new therapeutic targets and a unique p97 allosteric binding site in *Schistosoma mansoni*"

### Sheet: Inhibitors
Supplemental Table 4. Commercially available inhibitors for human orthologs of schistosome target genes
S. mansoni protein	H. sapiens ortholog	Small molecule compound
Smp_046930	OGT	OSMI-1, OSMI-4, Alloxan, UDP-5S-GlcNAc
Smp_333810	PGD	Physcion
Smp_039820	ATG4B	NSC 185058, MJO445, Atg4B-IN-2, S130
Smp_151420	PLD2	VU0364739, ML298, Halopemide, BML-280
Smp_160760	PKN2	Y-27632, PKN1/2-IN-1
Smp_175340	ADAM17/TACE	Apratastat, TAPI-1, GW280264X, IK-862, BMS-561392, Aderbasib, KP-457, JG26
Smp_152000	USP8	OTUB1/USP8-IN-1, DUB-IN-2, LLK203, DC-U4106, PR-619
Smp_244940	CDC7 / LATS1/2	THZ1, XL413, TRULI, LY3177833, SY-5609, SHR5428, SNS-032, Simurosertib, GA-017, VT02956
Smp_082810	RHOH / CDC42	ML141, MBQ-167, ARN25499, CID44216842, MLS000573151
Smp_083400	UBE2N	NSC697923, UC-764864
Smp_151670	MAP2K1 / MEK1	Mirdametinib, Trametinib, Selumetinib, PD98059, U0126, Binimetinib, Cobimetinib, CI-1040, Pimasertib, AZD8330
Smp_027370	UBE2M / UBE2F	NAcM-OPT
Smp_157350	ULK2	SBI-0206965, SBP-7455, MRT67307, MRT68921, ULK-101, DCC-3116, MR-2088
Smp_007510	CDK14 / CDK12	THZ531, SR-4835, FMF-04-159-2, YJ1206, ZLC491, CDK12-IN-2, BSJ-01-175
Smp_096310	PRKCA / PRKCZ / PRKCI	Go 6983, Phorbol 12-myristate 13-acetate, Sotrastaurin, Bisindolylmaleimide I, Go6976, Darovasertib
Smp_005740	AQP7 / AQP9	Z433927330, RG100204
Smp_150560	KDM1A	GSK-690, GSK2879552, Iadademstat, Seclidemstat, Bomedemstat, SP2509, CC-90011, TAK-418
Smp_002080	MAT2A	AG-270, AGI-24512, AGI-41998, PF-9366, IDE-397, SCR-7952
Smp_025510	VPS4B / VPS4A	MSC1094308
Smp_005180	GSPT1	SJ6986
Smp_162630	UBA1	TAK-243
Smp_064040	STK35 / CLK1 / PAK2	FRAX597, TG003, T025, FRAX486, FRAX1036, G-5555
Bold denotes compound was tested on adult parasites. Underlined denotes a compound produced a phenotype at 10µM concentration following 5 days in culture.
