## Supplemental Table 5 for "A genome-scale drug discovery pipeline uncovers new therapeutic targets and a unique p97 allosteric binding site in *Schistosoma mansoni*"

### Sheet: Prioritized
Supplemental Table 5. Drug target candidates
Screen	Schisto Hit	Human Origin	Human Protein	% ID	E-value	Function	Physical Phenotypes Manifested	Date Phenotypes Maifested	RNAi Severity Score	Human Essentiality Score	Mouse Essentiality Score	Druggability Score	Drug	Assayability Score	Assay	Prerequisite Score	Parasite Selectivity Score (Contingent on high scores in other categories)	AlphaFold Structure (S. mansoni)	PDB Compared (H. sapiens)	Total Score	Biological Outcome	Measurement Technique
This study	Smp_039820	ENSG00000168397	ATG4B	45.455	1.42e-06	Cysteine protease	Detachment, Head Degeneration	D23; Week 4	2	3	3	3	NSC 185058, MJO445, Atg4B-IN-2, S130	3	LC3B-GST Cleavage, Fluorescence (FRET-GABARAPL2)	14	3	https://alphafold.ebi.ac.uk/entry/A0A3Q0KER0	2Z0D	17	LC3B Maturation	Western Blot
This study	Smp_151420	ENSG00000129219	PLD2	37.056	5.52e-30	Phospholipase	Detachment, Gut Edema	D20; Week 3	2	3	3	3	VU0364739, BML-280, ML298, Halopemide, FIPI, NFOT, ML395	2	Lipase Assay (Radiometric - release of [methyl-3H]choline from [choline-methyl-3H]dipalmitoyl-PC)	13	3	https://alphafold.ebi.ac.uk/entry/A0A3Q0KPY0	6OHQ	16	PtdButOH Abundance	LC-MS/MS
This study	Smp_046930	ENSG00000147162	OGT	31.818	3.29e-06	o-glycosylation	Detachment, Head Degeneration, Tegument Degeneration, Gut Edema, Tissue Edema, Curling, Death	D14; Week 2	3	3	3	3	OSMI-1, OSMI-4, Alloxan, UDP Analogs	3	UDP-GlcNAc Hydrolysis (Luminescence - UDP-Glo)	15	0	https://alphafold.ebi.ac.uk/entry/G4VCM2	3PE3 / 6MA1	15	O-GlcNAc Abundance	Western Blot
This study	Smp_175340	ADA17_HUMAN	ADAM17/TACE	34.211	4.89e-06	ADAM17 peptidase (M12 family)	Detachment, Curling, Head Degeneration	D13; Week 2	3	3	0	3	Apratastat, TAPI-1, GW280264X, IK-682, BMS-561392, Aderbasib, KP-457, JG26, INCB7839, DPC333	2	Peptide Cleavage (FRET, Fluorescence)	11	3	https://alphafold.ebi.ac.uk/entry/A0A3Q0KTA8	2FV5 / 3G42	14	TNFa Cleavage	Western Blot
This study	Smp_152000	ENSG00000138592	USP8	33.962	9.63e-06	Ubiquitin carboxyl-terminal hydrolase	Detachment, Head Degeneration, Tegument Degeneration, Curling, Death	D13; Week 2	3	2	0	3	OTUB1, DUB-INS-2	3	Deubiquitination Assay (Fluorescence - Ubiquitin-AMC Cleavage )	11	3	https://alphafold.ebi.ac.uk/entry/A0A3Q0KQ07	2GFO / 3N3K	14	K48 / K63 Polyubiqutin Accumulation	Western Blot
This study	Smp_244940	ENSG00000097046	CDC7 / LATS2	23.373	8.04e-12	hippo signaling; mitotic cell cycle; protein serine/threonine kinase	Detachment, Head Degeneration, Tegument Degeneration, Curling, Death	D13; Week 2	3	2	0	3	THZ1, XL413, TRULI, LY3177833, SY-5609, SHR5428, SNS-032, Simurosertib, GA-017, VT02956	3	Kinase Assay (Luminescence - Kinase-Glo, Absorbance - Phosphate Detection, Radiometric)	11	2	https://alphafold.ebi.ac.uk/entry/A0A5K4F0B9	6YA6 / 4F9C / 5BRK	13	Phospho-MCM2 Aundance / Phospho-Yap Aundance	Western Blot
This study	Smp_017070	ENSG00000071539	TRIP13/PSMC6	32.143	5.36e-07	Proteasome-activating ATPase	Detachment, Curling, Head Degeneration, Tissue Degeneration, Death	D14; Week 2	3	2	1	3	Bortezombib, MG132, Carfilzomib, Ixazomib	2	Peptide Cleavage (Suc-LLVY-AMC) (FRET, Fluorescence)	11	1	https://alphafold.ebi.ac.uk/entry/G4VTJ6	6RGQ / 5L4G / 7PG9 / 7NAN / 5LF3	12	K48 Polyubiqutin Accumulation	Western Blot
Wang et. al. 2020	Smp_007510	ENSG00000058091	CDK14 / 12	64.12	2e-176	Cyclin-dependent kinase 12	Detachment, Gut Edema, Head Degeneration	D14; Week 2	3	3	3	3	THZ531, SR-4835, FMF-04-159-2, YJ1206, ZLC491, CDK12-IN-2, BSJ-01-175, Dinaciclib	3	Kinase Assay (Luminescence - Kinase-Glo, Absorbance - Phosphate Detection, Radiometric)	15	3	https://alphafold.ebi.ac.uk/entry/A0A3Q0KC07	8P81 / 4UN0 / 6TD3 / 4KD1	18	C-Myc Phosphorylation/ H3 Phosphorylation	Western Blot
Wang et. al. 2020	Smp_157350	ENSG00000083290	ULK2	55.22	6e-80	Serine/threonine-protein kinase unc-51 (Caenorhabditis elegans)	Detachment, Head Degeneration, Tegument Degeneration, Curling	D15; Week 2	3	2	3	3	SBI-0206965, SBP-7455, MRT67307, MRT68921, ULK-101, DCC-3116, MR-2088, Hesperidin	3	Kinase Assay (Luminescence - Kinase-Glo, Absorbance - Phosphate Detection, Radiometric)	14	2	https://alphafold.ebi.ac.uk/entry/A0A3Q0KR27	6YID / 6QAS	16	LC3B Maturation	Western Blot
Wang et. al. 2020	Smp_166500	ENSG00000103066	PLA2G15	34.11		Isoform 2 of Group XV phospholipase A2 (Homo sapiens)	Detachment, Gut Edema	D22; Week 4	2	3	3	3	Pyrrophenone, Amiodarone, Fosinopril, Aristolochic acid C	2	Phospholipid Hydrloysis Assay (Colorimetric Assay - Diheptanoyl Phosphatidylcholine Hydrolysis and Detection by DTNB / Thin Layer Chromatography (TLC)), Transacylase Assay (TLC), Esterase Assay (Absorbance - pNPB + Liposome	13	3	https://alphafold.ebi.ac.uk/entry/A0A3Q0KSH1	4X92	16	Acyl Fatty Acid Abundance	LC-MS/MS
Wang et. al. 2020	Smp_025510	ENSG00000119541	VPS4B	68.06		Vacuolar protein sorting-associated protein 4A (Homo sapiens)	Detachment, Head, Degeneration, Tegument Degeneration, Curling, Death	D8, Week 2	3	3	1	3	MSC1094308	3	ATP Hydrolysis (Kinase-Glo - Luminescence), Phosphate Detection (Absorbance / Colorimetric / Radiometric)	13	3	https://alphafold.ebi.ac.uk/entry/G4VPD0	1XWI / 7L9X	16	ESCRT Complex Formation	Western Blot
Wang et. al. 2020	Smp_068060	ENSG00000006062	MAP3K14 / NIK	55.21		Serine/threonine-protein kinase TAO1 (Homo sapiens)	Detachment, Gut Edema, Head Degeneration, Curling, Tegument Degeneration	D8; Week 1	3	3	0	3	B022P50P51:P73	3	Kinase Assay (Luminescence - Kinase-Glo, Absorbance - Phosphate Detection, Radiometric)	12	3	https://alphafold.ebi.ac.uk/entry/A0A3Q0KH80	2GCD	15	NF-κB Activation	Western Blot / qPCR
Wang et. al. 2020	Smp_042160	ENSG00000149925	ALDOA			Fructose-bisphosphate aldolase C (Homo sapiens)	Detachment, Curling, Head Degeneration, Tissue Degeneration, Tissue Edema	D14; Week 2	3	2	1	3	Aldometanib (LXY-05-029), UM0112176	3	NADH Coupled Assay (Luminescence - NAD/NADH Glo - Glycerol-3-phosphate dehydrogenase (α-GDH)-coupled / Absorbance - NADH depletion), Substrate Consumption (Fructose-1,6-Bisphosphate) or Product Formation (Glyceraldehyde 3-phosphate (G3P) and Dihydroxyacetone phosphate (DHAP)) (RapidFire MS)	12	3	https://alphafold.ebi.ac.uk/entry/P53442	3B8D / 1ALD	15	Glyceraldehyde 3-phosphate / Dihydroxyacetone phosphate Abundance	LC-MS/MS
Wang et. al. 2020	Smp_053820	ENSG00000058262	SEC61A1			Protein transport protein Sec61 subunit alpha isoform 2 (Homo sapiens)	Detachment, Curling, Gut Edema, Head Degeneration, Tegument Degeneration, Death	D15; Week 2	3	2	3	3	Sec61-IN-1 (A317), Sec61-IN-2 (A347), Sec61-IN-3 (A3), Sec61-IN-4 (Compound 16b), Sec61-IN-5 (Compound 16c), Mycolactone, Cotransin CP2, Eeyarestatin I, Ipomoeassin F, Apratoxin F, Decatransin, CADA	1	Cell-based Secretion Assay (Luminescence - Recombinant Expression), In vitro Translocation Assay (Gel-based, Radiometric), Secretion Assay (Gel-based)	12	3	https://alphafold.ebi.ac.uk/entry/G4VHS1	8DNX / 6Z3T / 8B6C	15	Endoplasmic Reticulum Protein Trafficking	Subcellular Fractionation Protein Gel
Wang et. al. 2020	Smp_077980	ENSG00000125851	PCSK2	57.17		Neuroendocrine convertase 2 (Homo sapiens)	Detachment, Paralysis	D8; Week 1	3	2	3	2	2,5-Dideoxystreptamine, Pyrrolidine Bis-Piperazine, Bicyclic Guanidine, Peptidomimetics, RJC00847, HTS05737, JFD02062	2	Peptide Cleavage (Fluorescent Substrate - pyr-Glu-Arg-Thr-Lys-Arg-methylcoumarinamide)	12	2	https://alphafold.ebi.ac.uk/entry/A0A5K4EGZ7	NA	14	Peptide Hormone Abundance	LC-MS/MS
Wang et. al. 2020	Smp_002080	ENSG00000168906	MAT2A	73.19		S-adenosylmethionine synthase isoform type-2 (Homo sapiens)	Detachment; Head Curling, Tegument Degeneration; Gut / Tissue Edema	D18 ;Week 3	2	2	0	3	AG-270 (S095033), AGI-24512, PF-9366, AGI-41998, IDE397	3	Phosphate Detection Assay (Absorbance / Colorimetric), SAM Formation (RapidFire MS), ATP Hydrolysis (Kinase-Glo)	10	3	https://alphafold.ebi.ac.uk/entry/A0A3Q0KBJ2	7KCC / 5UGH / 7RWH /	13	SAM Abundance	LC-MS/MS
Wang et. al. 2020	Smp_053140	ENSG00000172977	KAT5 / TIP60		0	Catalytic subunit of the NuA4 histone acetyltransferase complex which is involved in transcriptional activation of select genes principally by acetylation of nucleosomal histones H4 and H2A. This modification may both alter nucleosome-DNA interactions and promote interaction of the modified histones with other proteins which positively regulate transcription. This complex may be required for the …	Detachment, Head Degeneration, Curling, Death	D13; Week 2	3	1	1	3	NU 9056	3	Hitsone Acetyltransferase Assay (Radiometric, Gel-based)	11	2	https://alphafold.ebi.ac.uk/entry/G4LXT0	8XVV / 9C47 / 7ZVW	13	Histone Acetylation	Western Blot
Wang et. al. 2020	Smp_040800	ENSG00000106105	GARS			Glycine--tRNA ligase (Homo sapiens)	Detachment, Tissue Edema, Head Degeneration	D20; Week 3	2	2	0	3	Fraisinib	3	Glycine - tRNA Conjugation Assay (Fluorescence / FRET), Phosphate Detection (Absorbance / Colorimetric)	10	2	https://alphafold.ebi.ac.uk/search/text/A0A3Q0KEV1	2PME / 2ZT5	12	Ap4a Abundance	LC-MS/MS
